# Temporal dynamics of collateral RNA cleavage by LbuCas13a in human cells

**DOI:** 10.1101/2023.01.19.524716

**Authors:** Jorik F. Bot, Zhihan Zhao, Mengyuan Li, Darnell Kammeron, Peng Shang, Niels Geijsen

## Abstract

CRISPR-Cas13 exclusively targets RNA. In prokaryotic cells, Cas13 cleaves both target and non-target RNA indiscriminately upon activation by a specific target RNA, but in eukaryotic cells collateral cleavage activity has been limited. To investigate collateral cleavage by Cas13 in eukaryotic cells, we first compared various Cas13 orthologs and found that specifically LbuCas13a exhibits strong collateral RNA cleavage activity in human cells when delivered as ribonucleoprotein, independent of cell line and targeting both exogenous and endogenous transcripts. Collateral RNA cleavage started within 50 minutes of ribonucleoprotein delivery resulting in major alterations to the total RNA profile. In response to the collateral RNA cleavage, cells upregulated genes associated with stress and innate immune response, ultimately leading to apoptotic cell death. This enabled us to use LbuCas13a as a flexible and repeatable target-RNA-specific cell elimination tool. Finally, we used Nanopore sequencing to explore the identity of collaterally cleaved RNAs, the nucleotide position at which they are cleaved, and the temporal dynamics of collateral RNA cleavage. This revealed that LbuCas13a activation leads to rapid and global cleavage of cytoplasmic RNAs at specific nucleotide positions. In conclusion, we here report that LbuCas13a has high collateral activity in human cells and describe the temporal dynamics of the collateral RNA cleavage, the cellular responses ultimately leading to apoptosis, how this can be exploited as a cell elimination tool, and the collateral cleavage preferences of LbuCas13a.
