## Supplementary table 1 IVT oligos for "Temporal dynamics of collateral RNA cleavage by LbuCas13a in human cells"

### Sheet: Sheet1
name	ortholog	sequence	figure
IVT_fw_T7_EGFP_target_RNA	NA	ggcactctaatacgactcactataggatggtgagcaagggcg	S1B
IVT_rev_EGFP_target_RNA	NA	acttgtacagctcgtccatgcc	S1B
IVT_T7_fwd_Lbu	LbuCas13a	ggcactcTAATACGACTCACTATAGGACCAC	1AC, 2ABC, 3AB, 4BCEF, 5AB, 6ABC, 7ABC, S1B, S3A, S4AB, S5BC, S6BC, S7C, S9ABCD, S10ABC, S11AB, S12ABC, S13ABC, S14ABC, S15A
IVT_temp_EGFP_SP1_Lbu	LbuCas13a	TAATACGACTCACTATAGgaccaccccaaaaatgaaggggactaaaacactcgaccaggatgggcaccaccccggtg	3B
IVT_rev_EGFP_SP1_Lbu	LbuCas13a	caccggggtggtgcc	3B
IVT_temp_EGFP_SP2_Lbu	LbuCas13a	TAATACGACTCACTATAGgaccaccccaaaaatgaaggggactaaaactctgctggtagtggtcggcgagctgcac	1AC, 2ABC, 3AB, 4BCE, 5AB, 6ABC, 7ABC, S1B, S3A, S4AB, S5BC, S7C, S9ABCD, S10ABC, S11AB, S12ABC, S13ABC, S14ABC, S15A
IVT_rev_EGFP_SP2_Lbu	LbuCas13a	gtgcagctcgccgacc	1AC, 2ABC, 3AB, 4BCE, 5AB, 6ABC, 7ABC, S1B, S3A, S4AB, S5BC, S7C, S9ABCD, S10ABC, S11AB, S12ABC, S13ABC, S14ABC, S15A
IVT_temp_EGFP_SP3_Lbu	LbuCas13a	TAATACGACTCACTATAGgaccaccccaaaaatgaaggggactaaaacagtcacgaactccagcaggaccatgtgat	3B
IVT_rev_EGFP_SP3_Lbu	LbuCas13a	atcacatggtcctgctgg	3B
IVT_temp_18S_Lbu	LbuCas13a	TAATACGACTCACTATAGgaccaccccaaaaatgaaggggactaaaacgcgcccgtcggcatgtattagctctaga	2ABC, S3A, S5BC, S6BC
IVT_rev_18S_Lbu	LbuCas13a	tctagagctaatacatgccgac	2ABC, S3A, S5BC, S6BC
IVT_temp_RPS19_Lbu	LbuCas13a	TAATACGACTCACTATAGgaccaccccaaaaatgaaggggactaaaacCTGGTTCACGTCTTTTACAGTAACTCCA	2ABC, S6BC
IVT_rev_RPS19_Lbu	LbuCas13a	TGGAGTTACTGTAAAAGACGTGAAC	2ABC, S6BC
IVT_temp_GAPDH_Lbu	LbuCas13a	TAATACGACTCACTATAGgaccaccccaaaaatgaaggggactaaaacccagagttaaaagcagccctggtgacca	2ABC, S3A, S5BC, S6BC
IVT_rev_GAPDH_Lbu	LbuCas13a	tggtcaccagggctgc	2ABC, S3A, S5BC, S6BC
IVT_temp_NT_Lbu	LbuCas13a	TAATACGACTCACTATAGgaccaccccaaaaatgaaggggactaaaacatggattacttggtagaacagcaatcta	2ABC, 3AB, 5AB, 6ABC, 7ABC, S3A, S4AB, S5BC, S6BC, S7C, S9ABCD, S10ABC, S11AB, S12ABC, S13ABC, S14ABC, S15A
IVT_rev_NT_lbu	LbuCas13a	tagattgctgttctaccaagtaatcc	2ABC, 3AB, 5AB, 6ABC, 7ABC, S3A, S4AB, S5BC, S6BC, S7C, S9ABCD, S10ABC, S11AB, S12ABC, S13ABC, S14ABC, S15A
IVT_T7_fwd_Lwa	LwaCas13a	GGCACTCTAATACGACTCACTATAGgactaccc	S1B, S2A, S5B
IVT_temp_NT_Lwa	LwaCas13a	TAATACGACTCACTATAGgactaccccaaaaacgaaggggactaaaacatggattacttggtagaacagcaatcta	S2A, S5B
IVT_rev_NT_Lwa	LwaCas13a	tagattgctgttctaccaagtaatcc	S2A, S5B
IVT_temp_GAPDH_Lwa	LwaCas13a	TAATACGACTCACTATAGgactaccccaaaaacgaaggggactaaaacccagagttaaaagcagccctggtgacca	S2A
IVT_rev_GAPDH_Lwa	LwaCas13a	tggtcaccagggctgc	S2A
IVT_temp_EGFP_sp2_Lwa	LwaCas13a	TAATACGACTCACTATAGgactaccccaaaaacgaaggggactaaaactctgctggtagtggtcggcgagctgcac	S1B, S2A, S5B
IVT_rev_EGFP_SP2_Lwa	LwaCas13a	gtgcagctcgccgacc	S1B, S2A, S5B
IVT_temp_18S_Lwa	LwaCas13a	TAATACGACTCACTATAGgactaccccaaaaacgaaggggactaaaacgcgcccgtcggcatgtattagctctaga	S2A
IVT_rev_18S_Lwa	LwaCas13a	tctagagctaatacatgccgac	S2A
IVT_rev_Bz	BzCas13b	GTTGTGATTACCCTCCAAAATGAG	S1B, S2B, S5B
IVT_temp_NT_Bz	BzCas13b	TAATACGACTCACTATAGGatggattacttggtagaacagcaatctaTAGTTGGAACTGCTCTCATTTTGGAGGGTAATCACAAC	S2B, S5B
IVT_fw_NT_Bz	BzCas13b	ggcactcTAATACGACTCACTATAGGatggattac	S2B, S5B
IVT_temp_GAPDH_Bz	BzCas13b	TAATACGACTCACTATAGGccagagttaaaagcagccctggtgaccaggGTTGGAACTGCTCTCATTTTGGAGGGTAATCACAAC	S2B
IVT_fw_GAPDH_Bz	BzCas13b	GGCACTCTAATACGACTCACTATAGGCCA	S2B
IVT_temp_EGFP_SP2_Bz	BzCas13b	TAATACGACTCACTATAGGtgctggtagtggtcggcgagctgcacgctgGTTGGAACTGCTCTCATTTTGGAGGGTAATCACAAC	S1B, S2B, S5B
IVT_fw_EGFP_sp2_Bz	BzCas13b	ggcactcTAATACGACTCACTATAGGtgctgg	S1B, S2B, S5B
IVT_temp_18S_Bz	BzCas13b	TAATACGACTCACTATAGGagcgcccgtcggcatgtattagctctagaaGTTGGAACTGCTCTCATTTTGGAGGGTAATCACAAC	S2B
IVT_fw_18S_Bz	BzCas13b	ggcactcTAATACGACTCACTATAGGagc	S2B
IVT_temp_EGFP_SP2_Psp	PspCas13b	TAATACGACTCACTATAGGtgctggtagtggtcggcgagctgcacgctgGTtgtggaaggtccagttttgggggctattacaaca	S1B, S5B
IVT_T7_fwd_EGPF_SP2_Psp	PspCas13b	ggcactcTAATACGACTCACTATAGGtgctgg	S1B, S5B
IVT_temp_NT_Psp	PspCas13b	TAATACGACTCACTATAGGatggattacttggtagaacagcaatctaTAGTtgtggaaggtccagttttgggggctattacaaca	S1B, S5B
IVT_T7_fwd_NT_Psp	PspCas13b	ggcactcTAATACGACTCACTATAGGatggattac	S1B, S5B
IVT_rev_Psp	PspCas13b	tgttgtaatagcccccaaaactg	S1B, S5B
IVT_T7_fwd_Rsp	RspCas13d	GGCACTCTAATACGACTCACTATAGGCACTGG	S1B, S2C, S5B
IVT_temp_NT_Rsp	RspCas13d	TAATACGACTCACTATAGGCACTGGTGCAAATTTGCACTAGTCTAAAACatggattacttggtagaacagcaatctatag	S2C, S5B
IVT_rev_NT_Rsp	RspCas13d	ctatagattgctgttctaccaag	S2C, S5B
IVT_temp_GAPDH_Rsp	RspCas13d	TAATACGACTCACTATAGGCACTGGTGCAAATTTGCACTAGTCTAAAACccagagttaaaagcagccctggtgaccaggc	S2C
IVT_rev_GAPDH_Rsp	RspCas13d	gcctggtcaccaggg	S2C
IVT_temp_EGFP_SP2_Rsp	RspCas13d	TAATACGACTCACTATAGGCACTGGTGCAAATTTGCACTAGTCTAAAACtctgctggtagtggtcggcgagctgcacgct	S1B, S2C, S5B
IVT_rev_EGFP_SP2_Rsp	RspCas13d	agcgtgcagctcgcc	S1B, S2C, S5B
IVT_temp_18S_Rsp	RspCas13d	TAATACGACTCACTATAGGCACTGGTGCAAATTTGCACTAGTCTAAAACgcgcccgtcggcatgtattagctctagaatt	S2B
IVT_rev_18S_Rsp	RspCas13d	aattctagagctaatacatgccg	S2B
IVT_temp_targeting EGFP△fluor	LbuCas13a	TAATACGACTCACTATAGGGACCACCCCAAAAATGAAGGGGACTAAAACcactgcaccagggtggtcacgagggtgg	4F
IVT_rev_targeting EGFP△fluor	LbuCas13a	ccaccctcgtgaccacc	4F
IVT_T7_fwd_Rfx	RfxCas13d	ggcactcTAATACGACTCACTATAGGaacc	S3A, S5C, S16A, S17ABC
IVT_temp_NT_Rfx	RfxCas13d	TAATACGACTCACTATAGGaacccctaccaactggtcggggtttgaaacatggattacttggtagaacagcaatcta	S3A, S5C, S16A, S17ABC
IVT_rev_NT_Rfx	RfxCas13d	tagattgctgttctaccaagtaatcc	S3A, S5C, S16A, S17ABC
IVT_temp_GAPDH_Rfx	RfxCas13d	TAATACGACTCACTATAGGaacccctaccaactggtcggggtttgaaacccagagttaaaagcagccctggtgacca	S3A, S5C
IVT_rev_GAPDH_Rfx	RfxCas13d	tggtcaccagggctgc	S3A, S5C
IVT_temp_EGFP_SP1_Rfx	RfxCas13d	TAATACGACTCACTATAGGaacccctaccaactggtcggggtttgaaacgtccagctcgaccaggatgggcaccacc	S16A
IVT_rev_EGFP_SP1_Rfx	RfxCas13d	ggtggtgcccatcctg	S16A
IVT_temp_EGFP_SP2_Rfx	RfxCas13d	TAATACGACTCACTATAGGaacccctaccaactggtcggggtttgaaactctgctggtagtggtcggcgagctgcac	S3A, S5C, S16A, S17ABC
IVT_rev_EGFP_SP2_Rfx	RfxCas13d	gtgcagctcgccgacc	S3A, S5C, S16A, S17ABC
IVT_temp_EGFP_SP3_Rfx	RfxCas13d	TAATACGACTCACTATAGGaacccctaccaactggtcggggtttgaaacgtcacgaactccagcaggaccatgtgat	S16A
IVT_rev_EGFP_SP3_Rfx	RfxCas13d	atcacatggtcctgctgg	S16A
IVT_temp_18S_Rfx	RfxCas13d	TAATACGACTCACTATAGGaacccctaccaactggtcggggtttgaaacgcgcccgtcggcatgtattagctctaga	S3A, S5C
IVT_rev_18S_Rfx	RfxCas13d	tctagagctaatacatgccgac	S3A, S5C
