## Supplementary table 2 qPCR primers for "Temporal dynamics of collateral RNA cleavage by LbuCas13a in human cells"

### Sheet: Sheet1
name	sequence	source	figure
233_Anchored oligo dT	TTTTTTTTTTTTTTTTTTTTVN	this paper	1C, 2C, S5ABC, S17BC, and RT primer for nanopore library prep
240_qPCR GAPDH 3' fw	agtccctgccacactcag	https://www.sigmaaldrich.com/technical-documents/protocols/biology/3-5-assay-for-analysis-of-rna-integrity.html	1C, 2C, S5ABC, S17BC
241_qPCR GAPDH 3' rv	tactttattgatggtacatgacaagg	https://www.sigmaaldrich.com/technical-documents/protocols/biology/3-5-assay-for-analysis-of-rna-integrity.html	1C, 2C, S5ABC, S17BC
242_qPCR GAPDH 5' fw	gtgaaccatgagaagtatgacaac	https://www.sigmaaldrich.com/technical-documents/protocols/biology/3-5-assay-for-analysis-of-rna-integrity.html	1C, 2C, S5ABC, S17BC
243_qPCR GAPDH 5' rv	catgagtccttccacgatacc	https://www.sigmaaldrich.com/technical-documents/protocols/biology/3-5-assay-for-analysis-of-rna-integrity.html	1C, 2C, S5ABC, S17BC
244_qPCR eGFP_IRIS_PuroR_WPRE 3' fw	tgtcggggaaatcatcgtcc	this paper	1C, S5ABC, S17BC
245_qPCR eGFP_IRIS_PuroR_WPRE 3' rv	aaggaaggtccgctggattg	this paper	1C, S5ABC, S17BC
246_qPCR eGFP_IRIS_PuroR_WPRE 5' fw	CTACCCCGACCACATGAAGC	this paper	1C, S5ABC, S17BC
247_qPCR eGFP_IRIS_PuroR_WPRE 5' rv	AAGAAGATGGTGCGCTCCTG	this paper	1C, S5ABC, S17BC
qPCR_eGFP_fw	gaccctgaagttcatctgc	this paper	4E, S8B
qPCR_eGFP_rv	gtgctgcttcatgtggtc	this paper	4E, S8B
qPCR_GAPDH_fw	GTCTCCTCTGACTTCAACAGCG	this paper	4E, S8B
qPCR_GAPDH_rv	ACCACCCTGTTGCTGTAGCCAA	this paper	4E, S8B
