## Supplementary table 3 Cas12 oligo for "Temporal dynamics of collateral RNA cleavage by LbuCas13a in human cells"

### Sheet: Sheet1
name	sequence (5'-3')	source	figure
crRNA for AsCas12a	UAAUUUCUACUCUUGUAGAUAGCCGCUACCCCGACCACAUGAA	Zhao et al. 2022	4F, SF8C
Repair insert (sense strand)	GCCACCTACGGCAAGCTGACCCTGAAATTCATCTGCACCACCGGCAAGCTGCCCGTGCCCTGGCCCACCCTCGTGACCACCCTGACCTACGGCGTGCAGTGTTTCAGCCGCTACCCCGACCAC	Zhao et al. 2022	4F, SF8C
Repair insert (antisense strand)	TCATGTGGTCGGGGTAGCGGCTGAAACACTGCACCAGGGTGGTCACGAGGGTGGGCCAGGGCACGGGCAGCTTGCCGGTGGTGCAGATGAATTTCAGGGTCAGCTTGCCGTAGG	Zhao et al. 2022	4F, SF8C
