## Supplementary table 4 LbuCas13a cutsites for "Temporal dynamics of collateral RNA cleavage by LbuCas13a in human cells"

### Sheet: Sheet1
gene	enst	u_position	sequence_context_u
RPS19	ENST00000593863.5	246	CACCUGUACCUCCGGGGUGGC
GAPDH	ENST00000396861.5	982	UGGGCUACACUGAGCACCAGG
GAPDH	ENST00000396861.5	655	AUGACAACUUUGGUAUCGUGG
18S	NR_003286.4	774	UGCUCUUAGCUGAGUGUCCCG
PKM	ENST00000335181.10	1573	UUGCCAUGAAUGUUGGCAAGG
PKM	ENST00000335181.10	1954	UGGAGCCAGAUGGCAAGAGGG
PKM	ENST00000335181.10	1847	UGGCUGUGUUUGCAGCCUGCU
PKM	ENST00000335181.10	1199	AAGGGGACUAUCCUCUGGAGG
ACTB	ENST00000646664.1	977	GCCAACACAGUGCUGUCUGGC
ACTB	ENST00000646664.1	617	AUCCUGCGUCUGGACCUGGCU
ACTB	ENST00000646664.1	360	CCUUCUACAAUGAGCUGCGUG
H1-4	ENST00000304218.6	238	GGCGUAUCUUUGGCCGCUCUC
H1-4	ENST00000304218.6	422	AGCCUAAGGCUAAAAAGGCAG
H3C14	ENST00000369158.2	239	GAGCUGCUGAUCCGCAAGCUG
H2AC19	ENST00000607355.3	316	CAGCUGGCCAUCCGCAACGAC
H2AC19	ENST00000607355.3	229	CUCGAGUAUCUGACCGCCGAG
dEGFP_IRIS_puroR	dEGFP_IRIS_puroR	4846	GACCGCCACAUCGAGCGGGUC
dEGFP_IRIS_puroR	dEGFP_IRIS_puroR	5194	GUGCCCGCCUUCCUGGAGACC
dEGFP_IRIS_puroR	dEGFP_IRIS_puroR	4295	UAGGGGUCUUUCCCCUCUCGC
dEGFP_IRIS_puroR	dEGFP_IRIS_puroR	4587	CCCCAUUGUAUGGGAUCUGAU
dEGFP_IRIS_puroR	dEGFP_IRIS_puroR	5794	GUCCUUCUGCUACGUCCCUUC
dEGFP_IRIS_puroR	dEGFP_IRIS_puroR	4079	AUGGUCCUGCUGGAGUUCGUG
H4C3	ENST00000377803.4	171	GUCUUAUCUAUGAGGAGACUC
H1-2	ENST00000343677.4	214	UAGCGGAGUUUCUCUGGCUGC
H1-2	ENST00000343677.4	402	AGCCCAAGGUUAAAAAGGCGG
RPLP0	ENST00000392514.9	322	CUGCCUCAUAUCCGGGGGAAU
RPLP0	ENST00000392514.9	541	AUUGAAAUCCUGAGUGAUGUG
28S	NR_003287.4	2189	GUGGGGUCCUUCCCCCGCCCC
28S	NR_003287.4	3430	GGGCGGUUCGUCCCCCCGCCC
28S	NR_003287.4	4031	CCGCCGGCCCUGCGGGCCGCC
28S	NR_003287.4	1228	GGGGAGGUUCUCUCGGGGCCA
28S	NR_003287.4	1410	GCCGGCGCGCUCGCCGGCCGA
RPS17	ENST00000617731.2	462	CUGAAGCUUUUGGACUUCGGC
RPS17	ENST00000617731.2	424	AGGAGAUUAUUGAAGUAGAUC
RN7SL1	ENST00000618786.1	233	UGCUGAUCAGUAGUGGGAUCG
RPS2	ENST00000343262.9	301	GAAUCAGAGAUCAUUGAUUUC
RPS2	ENST00000343262.9	544	GGGAACAAGAUCGGCAAGCCC
RPS2	ENST00000343262.9	805	GAGACUGUAUUCACCAAGUCU
PPIA	ENST00000468812.6	244	GGUGGUGACUUCACACGCCAU
PPIA	ENST00000468812.6	343	AUCUUGUCCAUGGCAAAUGCU
RPSA	ENST00000301821.11	313	UGUUAUAUCCUCCAGGAAUAC
RPSA	ENST00000301821.11	543	UUGUGGUUACUGACCCCAGGG
RPSA	ENST00000301821.11	759	AGGAGGAAUUUCAGGGUGAAU
RPSA	ENST00000301821.11	863	AUUCAGCAAUUCCCUACUGAA
H3C2	ENST00000621411.3	236	AUUCGGAAGCUGCCGUUCCAG
ENO1	ENST00000234590.10	967	AAGUCCUUCAUCAAGGACUAC
ENO1	ENST00000234590.10	1355	UCCUCAGAAUUGAAGAGGAGC
TUBA1B	ENST00000336023.9	194	UCCAGCCCGAUGGCCAGAUGC
TUBA1B	ENST00000336023.9	373	GAGCAGCUCAUCACAGGCAAG
TUBA1B	ENST00000336023.9	732	CUAUGACAUCUGUCGUAGAAA
TUBA1B	ENST00000336023.9	944	AAGCCUACCAUGAACAGCUUU
TUBA1B	ENST00000336023.9	1041	CAUGGCUUGCUGCCUGUUGUA
TUBA1B	ENST00000336023.9	1124	GCAUCCAGUUUGUGGAUUGGU
TUBA1B	ENST00000336023.9	1310	GUGCCUUUGUUCACUGGUACG
TUBA1B	ENST00000336023.9	1453	GAAUACUAAUUAUCCAUUCCU
ACTG1	ENST00000681052.1	454	ACUCAGAUUAUGUUUGAGACC
ACTG1	ENST00000681052.1	709	GAGCGGGAAAUCGUGCGCGAC
ACTG1	ENST00000681052.1	931	UUCAACUCCAUCAUGAAGUGU
ACTG1	ENST00000681052.1	1013	ACCCGGGCAUUGCCGACAGGA
ACTG1	ENST00000681052.1	1262	UAAUUGAGAAUAGAAAUUUGC
RPL8	ENST00000528957.6	755	AACAGAGCUGUGGUUGGUGUG
RPL8	ENST00000528957.6	638	CGUGGCAAGCUGGCCCGGGCA
RPL8	ENST00000528957.6	529	GUUUGUGUAUUGCGGCAAGAA
RPL8	ENST00000528957.6	466	UCCGUAUCGGUUUAAGAAGCG
RPS8	ENST00000372209.3	161	AUCCACACAGUCCGUGUGCGG
RPS14	ENST00000401695.8	476	GAGCUGGGUAUCACCGCCCUA
RPS14	ENST00000401695.8	330	AUGACACUUUUGUCCAUGUCA
RPS10	ENST00000648437.1	257	ACCUUACCAAUGAGGGUAUCC
RPS7	ENST00000645674.2	165	CCGGACGAGUUCGAGUCCGGC
RPS7	ENST00000645674.2	526	CAAGCGAAAUUGUGGGCAAGA
TPT1	ENST00000530705.6	519	ACCAGUUCUUUAUUGGUGAAA
RPS6	ENST00000202773.14	396	CGAAAGCUGUUGAGCCACGGC
HNRNPA1	ENST00000677375.1	589	AAAGGGGCUUUGCCUUUGUAA
HNRNPA1	ENST00000677375.1	1033	GCCAAUACUUUGCAAAACCAC
RPL4	ENST00000307961.11	571	GAGGCUGUUUUGCUCCUUAAG
RPL4	ENST00000307961.11	778	CUGAACAUUUUGAAGCUUGCU
RPL4	ENST00000307961.11	1163	CCAAAUCAGAUGAGAAGGCGG
H1-3	ENST00000244534.7	275	GGCUACGAUGUAGAAAAAAAC
RPL17	ENST00000580261.6	489	AGGAACAGAUUGUUCCUAAAC
VIM	ENST00000544301.7	1198	CAUGUCCAAAUCGAUGUGGAU
VIM	ENST00000544301.7	1462	GAACGCCAGAUGCGUGAAAUG
RPS16	ENST00000251453.8	349	UUACCAGAAAUAUGUGGAUGA
H3C13	ENST00000331491.2	186	ACCAGAAGUCUACGGAGCUGC
H3C13	ENST00000331491.2	317	GCCUACCUGGUGGGGCUGUUC
SOX2	ENST00000325404.3	831	GGCGGGCUGCUGGCCCCCGGC
SOX2	ENST00000325404.3	997	CGGGCCUCAAUGCGCACGGCG
SOX2	ENST00000325404.3	1160	CUCCAUGGGUUCGGUGGUCAA
RPS29	ENST00000556230.2	531	CCUCAAUAUGUGCCGCCAGUG
RPL10	ENST00000344746.8	535	TGGCCAGGGUUCACAUUGGCC
RPL10	ENST00000344746.8	682	AGUUCAAUGCUGAUGAAUUUG
RPS3	ENST00000531188.6	486	CCAUGAAGUUUGUGGAUGGCC
RPS3	ENST00000531188.6	618	ACCCAACUGGUAAGAUUGGCC
RPL29	ENST00000294189.11	245	AGGCCAUGAGUGCACGUGCCG
RPL29	ENST00000294189.11	329	GCAAGCUCGAUCGACUUGCCU
RPL15	ENST00000307839.10	244	UAUAUAGGAUUCGUGUUCGCC
RPL15	ENST00000307839.10	280	GCCCAGUUCCUAAGGGUGCAA
RPL15	ENST00000307839.10	442	ACAAAUUUUUUGAGGUUAUCC
RPL35	ENST00000348462.6	152	GUCGCCAAAGUGACAGGCGGU
RPL5	ENST00000370321.8	281	UAUGCCCGUAUAGAGGGGGAU
RPL5	ENST00000370321.8	779	ACUCCAGACAUGAUGGAGGAG
